# Glaciers retreat, stickleback advance: variation in demographic histories of freshwater stickleback populations

**DOI:** 10.64898/2026.09.11.750921

**Authors:** Hanna Rosinger, Ryan Greenway, Cameron M. Hudson, David J. Janssen, Jakob Brodersen, Blake Matthews, Philine G. D. Feulner

## Abstract

When colonizing new habitats, the evolution of populations can be affected by their demographic history and structure, including their effective population sizes and the time and nature of their divergence from an ancestral population. The deglaciation of Southern Greenland following the last glacial maximum offers the opportunity to comparatively study colonization events of fish populations among lakes of varying size and altitude, the latter of which partially reflects their geological age and isolation. This study investigates the demographic history of threespine stickleback (*Gasterosteus aculeatus*) from 17 freshwater lake populations in comparison to a marine population sampled across four fjord sites in Southern Greenland using whole-genome data. Our findings suggest that divergence of freshwater from ocean populations was concurrent with ice sheet retreat and lake formation, which occurred ∼4-13 thousand years ago. In all 17 freshwater populations, demographic modeling revealed a population decline upon lake colonization and prolonged periods of gene flow between freshwater and marine populations. We also found that bigger lakes had larger effective population sizes. These findings emphasize the interplay between local landscape and demographic history in shaping the population genetic structure of Southern Greenland stickleback populations. Our results underscore the relevance of such small scale variation in demographic history across the landscape for understanding postglacial colonization into freshwater ecosystems.

**Tease text:** Inferred demographic histories of threespine stickleback populations from Southern Greenland elucidate how landscape geological history shaped colonization of freshwater lakes. Little variation in divergence times between marine and freshwater populations suggests lakes were colonised swiftly when the ice sheet retreated. Variation in freshwater effective population sizes can be explained by lake area, and gene flow between ocean and lakes was pervasive during freshwater population establishment.
