## Supplementary material for "Glaciers retreat, stickleback advance: variation in demographic histories of freshwater stickleback populations": Table S7

### Sheet: Sheet1
Table S7. Fastsimcoal2 output for models a-g with a mutation rate of 3.7 x e-8. Effective population sizes (Ne) of ancestral, freshwater, marine, bottleneck, expansion,TDIV= time of divergence, CHANGEM= timing of migration matrix change, MIG21= migration from marine to freshwater, MIG12= migration from freshwater to marine; MaxEstLhood= maximum estimated likelihood, MaxObsLhood= maximum observed …
Model a
Population	Ne ancestal	Ne freshwater	Ne marine	TDIV	MaxEstLhood	MaxObsLhood	K	delta	AIC
AK8	3594	59756	49233	2098	-7.85052e+06	-7.84518e+06	4	-5337.39	3.6153e+07
AL4	16809	51771	49539	2106	-8.72747e+06	-8.7089e+06	4	-18570.6	4.01915e+07
ERL001	5422	63038	47737	2204	-8.0653e+06	-8.05921e+06	4	-6088.17	3.71421e+07
ERL006	1521	70571	48157	1414	-7.34498e+06	-7.34255e+06	4	-2429.24	3.38249e+07
ERL125	5249	51746	49221	2045	-8.16334e+06	-8.15346e+06	4	-9876.87	3.75936e+07
ERL137	9644	61140	48103	2202	-8.45757e+06	-8.44367e+06	4	-13904.7	3.89486e+07
ERL138	5396	72941	48205	1397	-8.19777e+06	-8.19482e+06	4	-2944.68	3.77521e+07
ERL33	2862	62857	48292	1860	-7.742e+06	-7.73926e+06	4	-2738.68	3.56532e+07
ERL67	3071	67699	48990	1913	-7.77746e+06	-7.7729e+06	4	-4564.97	3.58165e+07
ERL84	2998	77335	47961	1822	-7.73488e+06	-7.73115e+06	4	-3725.42	3.56204e+07
ET	7994	66325	48102	2017	-8.34785e+06	-8.33957e+06	4	-8286.01	3.84433e+07
TUL10	8749	51952	48930	2131	-8.44153e+06	-8.42904e+06	4	-12488.1	3.88747e+07
TUL8	17477	55339	49048	2046	-8.71074e+06	-8.69885e+06	4	-11899	4.01145e+07
TULX8	6206	64292	47783	2113	-8.23641e+06	-8.22824e+06	4	-8168.66	3.79301e+07
TuP19	11066	60240	48650	2033	-8.56574e+06	-8.54985e+06	4	-15890	3.94467e+07
VL12	18744	54613	48075	2219	-8.77216e+06	-8.75622e+06	4	-15936.6	4.03973e+07
VP11	1206	65415	49466	1262	-7.30515e+06	-7.30308e+06	4	-2072.5	3.36415e+07
Model b
Population	Ne ancestal	Ne freshwater	Ne marine	TDIV	MIG21	MaxEstLhood	MaxObsLhood	K	delta	AIC
AK8	692970	3334	46826	2505	6.79746e-05	-7.84798e+06	-7.84518e+06	6	-2799.97	3.61413e+07
AL4	159800	14612	47814	4127	0.000220697	-8.72584e+06	-8.7089e+06	6	-16939.2	4.0184e+07
ERL001	29008	1813	54471	117097	0.000488111	-8.06184e+06	-8.05921e+06	6	-2628.19	3.71262e+07
ERL006	1042994	2121	46219	2171	2.87351e-05	-7.34594e+06	-7.34255e+06	6	-3387.68	3.38293e+07
ERL125	69299	2167	53138	128114	0.000416553	-8.15676e+06	-8.15346e+06	6	-3290.42	3.75633e+07
ERL137	61248	3543	55279	107729	0.000478852	-8.45274e+06	-8.44367e+06	6	-9070.39	3.89263e+07
ERL138	76670	1492	54730	116331	0.0010257	-8.19783e+06	-8.19482e+06	6	-3007.61	3.77524e+07
ERL33	753553	3157	48552	2337	3.21802e-05	-7.742e+06	-7.73926e+06	6	-2735.91	3.56532e+07
ERL67	781107	3145	50672	2565	6.76426e-05	-7.77541e+06	-7.7729e+06	6	-2516.83	3.58071e+07
ERL84	749611	2844	44391	2078	6.71935e-05	-7.73386e+06	-7.73115e+06	6	-2710.32	3.56158e+07
ET	488118	5348	54466	3346	0.000243161	-8.34439e+06	-8.33957e+06	6	-4818.51	3.84273e+07
TUL10	237297	8867	43740	3545	0.000114	-8.43897e+06	-8.42904e+06	6	-9933.08	3.88629e+07
TUL8	149117	12855	38790	2099	0.000140636	-8.71051e+06	-8.69885e+06	6	-11666.2	4.01134e+07
TULX8	53929	2237	56013	113113	0.000480046	-8.23191e+06	-8.22824e+06	6	-3666.04	3.79094e+07
TuP19	193894	11420	46175	3520	0.000135425	-8.56479e+06	-8.54985e+06	6	-14935.3	3.94423e+07
VL12	140482	16354	47773	3252	0.000135524	-8.77119e+06	-8.75622e+06	6	-14971.9	4.03929e+07
VP11	965552	2250	45131	2637	2.13006e-05	-7.30856e+06	-7.30308e+06	6	-5477.61	3.36572e+07
Model c
Population	Ne ancestal	Ne freshwater	Ne marine	N1M21	N2M12	TDIV	CHANGM	MIG21	MIG12	MaxEstLhood	MaxObsLhood	K	delta	AIC
AK8	47427	2347	52098	0.699764	0.884186	13510	224	0.000298096	1.69717e-05	-7.8462e+06	-7.84518e+06	7	-1023	3.61331e+07
AL4	47378	11918	54431	3.3546	1.83497	5859	58	0.000281471	3.37115e-05	-8.72446e+06	-8.7089e+06	7	-15560.1	4.01776e+07
ERL001	46640	3153	53972	0.963809	1.0701	9296	117	0.000305707	1.9827e-05	-8.06056e+06	-8.05921e+06	7	-1342.17	3.71202e+07
ERL006	47752	1430	84502	0.131552	0.0553892	1740	32	9.20071e-05	6.5548e-07	-7.34327e+06	-7.34255e+06	7	-724.588	3.3817e+07
ERL125	46773	3406	52786	0.937506	0.853983	13278	63	0.000275264	1.61782e-05	-8.15608e+06	-8.15346e+06	7	-2611.54	3.75601e+07
ERL137	48185	5938	51081	1.62003	1.45796	7858	19	0.00027283	2.85423e-05	-8.45171e+06	-8.44367e+06	7	-8043.94	3.89216e+07
ERL138	47037	2382	55619	2.22375	0.057617	10810	172	0.000933512	1.03593e-06	-8.19632e+06	-8.19482e+06	7	-1498.14	3.77455e+07
ERL33	47427	1784	53497	0.762814	0.428568	9314	323	0.000427476	8.01108e-06	-7.74014e+06	-7.73926e+06	7	-879.503	3.56447e+07
ERL67	46640	1722	52416	0.698566	0.487935	15149	207	0.000405767	9.30893e-06	-7.77384e+06	-7.7729e+06	7	-941.444	3.57999e+07
ERL84	48198	2123	71620	0.29278	0.0175242	1839	3	0.000137903	2.44682e-07	-7.73202e+06	-7.73115e+06	7	-863.776	3.56073e+07
ET	47067	5028	53136	1.53869	1.44041	8625	69	0.000305996	2.71077e-05	-8.3437e+06	-8.33957e+06	7	-4129.91	3.84242e+07
TUL10	47783	7728	46293	1.40387	1.94644	11854	32	0.00018166	4.20458e-05	-8.43485e+06	-8.42904e+06	7	-5812.78	3.8844e+07
TUL8	46263	13682	49893	3.22474	2.73556	7029	46	0.000235691	5.48282e-05	-8.70798e+06	-8.69885e+06	7	-9139.31	4.01018e+07
TULX8	48101	3728	52433	1.18468	0.616917	8912	95	0.000317801	1.17659e-05	-8.23079e+06	-8.22824e+06	7	-2546.51	3.79042e+07
TuP19	48622	6782	53603	2.20394	0.389849	5805	73	0.000324979	7.27284e-06	-8.5613e+06	-8.54985e+06	7	-11447.5	3.94263e+07
VL12	48059	13778	43118	2.67228	2.65885	6930	55	0.000193948	6.16641e-05	-8.76835e+06	-8.75622e+06	7	-12125.3	4.03798e+07
VP11	47616	652	54501	0.470208	0.0238441	8908	223	0.000721212	4.37494e-07	-7.30419e+06	-7.30308e+06	7	-1110.65	3.3637e+07
Model d
Population	Ne ancestal	Ne freshwater	Ne marine	N1M21	N2M12	TDIV	CHANGM	MIG21	MIG12	MaxEstLhood	MaxObsLhood	K	delta	AIC
AK8	48342	2773	62849	0.316026	0.0222179	2460	2287	0.000113958	3.5351e-07	-7.84685e+06	-7.84518e+06	7	-1674.37	3.61361e+07
AL4	45825	11484	41874	3.033	3.36368	16080	4294	0.000264116	8.03292e-05	-8.72267e+06	-8.7089e+06	7	-13769.1	4.01694e+07
ERL001	48764	3881	59550	0.639058	0.875826	2936	2074	0.000164652	1.47073e-05	-8.06081e+06	-8.05921e+06	7	-1601.7	3.71214e+07
ERL006	47955	1402	80668	0.107813	0.110991	1604	1144	7.68726e-05	1.3759e-06	-7.34324e+06	-7.34255e+06	7	-691.249	3.38169e+07
ERL125	46533	3122	52547	0.878597	0.779134	11524	7606	0.00028142	1.48274e-05	-8.15619e+06	-8.15346e+06	7	-2724.96	3.75607e+07
ERL137	46019	5624	49642	1.77162	2.03536	12369	3596	0.000314999	4.10007e-05	-8.45117e+06	-8.44367e+06	7	-7505.11	3.89191e+07
ERL138	49210	4072	70451	0.690499	0.293186	1356	1076	0.000169565	4.16159e-06	-8.19702e+06	-8.19482e+06	7	-2194.95	3.77487e+07
ERL33	48516	2604	61151	0.109106	0.0749474	1982	1799	4.19051e-05	1.22561e-06	-7.74122e+06	-7.73926e+06	7	-1957.76	3.56497e+07
ERL67	48544	2469	63222	0.252497	0.0649649	2112	1754	0.000102262	1.02757e-06	-7.77446e+06	-7.7729e+06	7	-1563.61	3.58027e+07
ERL84	48026	2256	70139	0.300096	0.0324982	1912	1360	0.000132998	4.63342e-07	-7.73202e+06	-7.73115e+06	7	-867.541	3.56073e+07
ET	47160	4789	51982	1.48227	1.6468	9062	4429	0.000309501	3.168e-05	-8.34376e+06	-8.33957e+06	7	-4194.66	3.84245e+07
TUL10	47152	5925	52574	1.5706	1.85328	8801	3650	0.000265076	3.52507e-05	-8.43437e+06	-8.42904e+06	7	-5325.41	3.88417e+07
TUL8	47571	10368	50891	3.27391	2.52586	6965	3217	0.000315773	4.96323e-05	-8.70732e+06	-8.69885e+06	7	-8479.16	4.00987e+07
TULX8	46806	3890	49612	1.03709	1.07515	16796	10367	0.000266607	2.1671e-05	-8.23105e+06	-8.22824e+06	7	-2809.63	3.79054e+07
TuP19	46533	7006	49570	2.12964	2.38812	11736	3881	0.000303988	4.81769e-05	-8.5605e+06	-8.54985e+06	7	-10651.2	3.94226e+07
VL12	45047	12978	44499	3.24442	3.42201	13721	3829	0.000250001	7.69008e-05	-8.76709e+06	-8.75622e+06	7	-10865.2	4.03739e+07
VP11	49166	1024	67398	0.115	0.0178821	1127	57	0.000112306	2.65319e-07	-7.30468e+06	-7.30308e+06	7	-1604.42	3.36393e+07
Model e
Population	Ne freshwater	Ne marine	Ne bottleneck	Ne ancestal	TDIV	TBOT	RESIZE	MaxEstLhood	MaxObsLhood	K	delta	AIC
AK8	4896	60445	2736	48226	1841	538	0.558829	-7.8504e+06	-7.84518e+06	6	-5224.71	3.61525e+07
AL4	18954	65007	7327	48032	1982	1812	0.38654	-8.72772e+06	-8.7089e+06	6	-18815.7	4.01926e+07
ERL001	9086	70840	3354	48340	1855	710	0.369138	-8.06482e+06	-8.05921e+06	6	-5608.14	3.71399e+07
ERL006	4609	82833	879	48162	1110	359	0.190643	-7.34494e+06	-7.34255e+06	6	-2388.92	3.38247e+07
ERL125	9164	59340	3626	48744	2010	858	0.395703	-8.16308e+06	-8.15346e+06	6	-9613.8	3.75924e+07
ERL137	10356	52965	8180	48490	2149	1644	0.789869	-8.45734e+06	-8.44367e+06	6	-13673.8	3.89475e+07
ERL138	4383	73470	10000	48664	1341	919	2.2816	-8.1977e+06	-8.19482e+06	6	-2876.66	3.77518e+07
ERL33	2522	66016	11383	48324	2123	1514	4.51429	-7.74195e+06	-7.73926e+06	6	-2690.59	3.5653e+07
ERL67	2481	65811	7108	49059	1870	1318	2.86548	-7.77749e+06	-7.7729e+06	6	-4595.26	3.58167e+07
ERL84	4105	75783	2617	47975	1822	669	0.637452	-7.73485e+06	-7.73115e+06	6	-3698.2	3.56203e+07
ET	8958	59971	6436	48700	1931	1092	0.718504	-8.34772e+06	-8.33957e+06	6	-8153.92	3.84427e+07
TUL10	16137	58071	934	48642	1887	1739	0.0578524	-8.44063e+06	-8.42904e+06	6	-11583.9	3.88705e+07
TUL8	17726	56637	8439	49312	1815	1547	0.476071	-8.71077e+06	-8.69885e+06	6	-11926	4.01146e+07
TULX8	10230	62592	3673	48367	1876	1017	0.358994	-8.23613e+06	-8.22824e+06	6	-7887.25	3.79288e+07
TuP19	10849	51801	8511	49492	1808	898	0.784477	-8.56556e+06	-8.54985e+06	6	-15704	3.94459e+07
VL12	21291	46636	8910	50690	1825	1193	0.418476	-8.77228e+06	-8.75622e+06	6	-16061.9	4.03979e+07
VP11	896	70216	5658	47877	2024	734	6.31791	-7.30478e+06	-7.30308e+06	6	-1697.98	3.36397e+07
Model f
Population	Ne freshwater	Ne marine	Ne expansion	Ne ancestal	TDIV	TEXP	MaxEstLhood	MaxObsLhood	K	delta	AIC
AK8	14420	62155	68303	48592	1919	166	-7.85041e+06	-7.84518e+06	6	-5233.54	3.61525e+07
AL4	33457	66231	862698	50122	1883	1771	-8.72689e+06	-8.7089e+06	6	-17989.1	4.01888e+07
ERL001	19438	65929	125320	49186	1680	483	-8.06456e+06	-8.05921e+06	6	-5346.31	3.71387e+07
ERL006	37511	94794	947369	48045	1457	65	-7.34484e+06	-7.34255e+06	6	-2291	3.38242e+07
ERL125	9982	59673	124557	48651	1630	1417	-8.16284e+06	-8.15346e+06	6	-9372.74	3.75913e+07
ERL137	79424	63413	932654	47833	2134	619	-8.45717e+06	-8.44367e+06	6	-13503.2	3.89467e+07
ERL138	60239	64627	737669	48645	1272	44	-8.19774e+06	-8.19482e+06	6	-2920.67	3.7752e+07
ERL33	39425	69161	624218	48547	1682	18	-7.74198e+06	-7.73926e+06	6	-2712.57	3.56531e+07
ERL67	8383	57714	23293	48814	1950	76	-7.7774e+06	-7.7729e+06	6	-4506.85	3.58163e+07
ERL84	39412	78021	651133	47996	1544	123	-7.73458e+06	-7.73115e+06	6	-3431.12	3.56191e+07
ET	67960	69562	914443	49101	1862	604	-8.34759e+06	-8.33957e+06	6	-8021.03	3.84421e+07
TUL10	47500	56434	899792	49168	2040	1479	-8.44035e+06	-8.42904e+06	6	-11306.3	3.88693e+07
TUL8	95877	57425	872854	48733	1863	747	-8.7104e+06	-8.69885e+06	6	-11554.8	4.01129e+07
TULX8	40733	50178	404041	48190	1813	451	-8.23612e+06	-8.22824e+06	6	-7873.64	3.79287e+07
TuP19	86830	49826	953845	49051	1857	493	-8.56506e+06	-8.54985e+06	6	-15209.1	3.94436e+07
VL12	108051	60252	1076224	49007	2146	878	-8.7714e+06	-8.75622e+06	6	-15175.6	4.03938e+07
VP11	20208	62880	327330	48895	1330	18	-7.30515e+06	-7.30308e+06	6	-2076.08	3.36415e+07
Model g
	Ne ancestal	Ne freshwater	Ne marine	N1M21rec	N2M12rec	N1M21old	N2M12old	TDIV	CHANGM	MIG21rec	MIG12rec	MIG21old	MIG12old	MaxEstLhood	MaxObsLhood	K	delta	AIC
AK8	46813	2669	55446	0.00050895	12.1636	0.636189	0.0061552	9096	209	1.90679e-07	0.000219375	0.000238349	1.11011e-07	-7.84613e+06	-7.84518e+06	9	-952.124	3.61328e+07
AL4	48557	10643	47954	3.25722	3.9874	0.0030071	0.0073435	9040	2859	0.00030603	8.31502e-05	2.82529e-07	1.53137e-07	-8.72299e+06	-8.7089e+06	9	-14092.9	4.01709e+07
ERL001	47197	3526	54479	6.38858e-05	12.1341	0.925639	0.495242	8024	134	1.81176e-08	0.000222731	0.000262506	9.09054e-06	-8.06054e+06	-8.05921e+06	9	-1325.58	3.71202e+07
ERL006	46387	1049	55350	0.102149	0.124965	5.52417	3.70631e-05	12569	1089	9.74221e-05	2.25772e-06	0.0052685	6.69613e-10	-7.34314e+06	-7.34255e+06	9	-586.976	3.38164e+07
ERL125	46336	3435	52441	0.0025014	0.525751	0.903225	0.834914	13080	48	7.28318e-07	1.00256e-05	0.000262985	1.59211e-05	-8.15599e+06	-8.15346e+06	9	-2528.22	3.75598e+07
ERL137	47421	5118	50539	1.72503	1.81796	0.0132304	0.000250962	10566	3716	0.000337031	3.59715e-05	2.58491e-06	4.96571e-09	-8.45113e+06	-8.44367e+06	9	-7461.28	3.89189e+07
ERL138	46441	2498	54102	2.72897e-05	0.0400108	2.24502	3.35025e-05	19276	183	1.09241e-08	7.39545e-07	0.000898688	6.19248e-10	-8.19622e+06	-8.19482e+06	9	-1394.47	3.7745e+07
ERL33	47570	1967	55007	0.0032826	3.04292	0.739603	0.0047533	8330	363	1.66884e-06	5.53191e-05	0.000376009	8.64138e-08	-7.74005e+06	-7.73926e+06	9	-785.011	3.56443e+07
ERL67	47121	2067	51508	0.124153	2.94786	0.706518	0.394985	17669	358	6.00605e-05	5.72315e-05	0.000341785	7.66849e-06	-7.77381e+06	-7.7729e+06	9	-914.262	3.57997e+07
ERL84	46848	1872	55169	0.270115	3.23548	0.883064	0.0011339	10063	657	0.000144268	5.86471e-05	0.000471642	2.05531e-08	-7.73183e+06	-7.73115e+06	9	-683.557	3.56064e+07
ET	46912	4716	50596	0.264542	0.0326606	1.6043	1.31411	11708	119	5.60952e-05	6.45524e-07	0.000340186	2.59728e-05	-8.34382e+06	-8.33957e+06	9	-4248.53	3.84247e+07
TUL10	46320	6482	49587	1.656	2.36869	0.000677509	0.0036596	11832	3710	0.000255488	4.77685e-05	1.04526e-07	7.38013e-08	-8.43443e+06	-8.42904e+06	9	-5383.83	3.8842e+07
TUL8	46640	10434	49710	4.16885	3.28375	0.0014345	0.000523362	7389	2130	0.00039956	6.6058e-05	1.37485e-07	1.05283e-08	-8.70747e+06	-8.69885e+06	9	-8625.19	4.00994e+07
TULX8	47638	3875	50625	5.95981e-05	0.637657	1.13223	0.992529	12496	91	1.53815e-08	1.25958e-05	0.000292214	1.96057e-05	-8.23075e+06	-8.22824e+06	9	-2510.59	3.7904e+07
Tup19	47740	7385	48488	2.29841	2.19532	0.0382371	0.147941	7948	3281	0.000311234	4.52754e-05	5.17778e-06	3.05108e-06	-8.56095e+06	-8.54985e+06	9	-11094.9	3.94246e+07
VP11	47241	796	55313	0.0439832	0.000817797	0.594428	0.0832915	8587	421	5.5246e-05	1.47848e-08	0.000746643	1.50581e-06	-7.30411e+06	-7.30308e+06	9	-1035.15	3.36367e+07
VL12	47334	10941	51180	3.64539	2.88301	0.000342266	2.46271e-06	8470	2475	0.000333201	5.63308e-05	3.12843e-08	4.81186e-11	-8.76725e+06	-8.75622e+06	9	-11023.9	4.03747e+07
