## Supplementary material for "Glaciers retreat, stickleback advance: variation in demographic histories of freshwater stickleback populations": Table S8

### Sheet: Sheet1
Population	Ne ancestal	Ne freshwater	Ne marine	N1M21rec	N2M12rec	N1M21old	N2M12old	TDIV	CHANGM	MIG21rec x10-04	MIG12rec x10-04	MIG21old x10-04	MIG12oldx10-04	MaxEstLhood	MaxObsLhood	K	AIC	delta
AK8	351140	20088.7	412962	0.216424	0.402444	0.419735	0.153257	19557.4	7657.47		0.01	0.2	0.004	-7.84684e+06	-7.84518e+06	9	3.61361e+07	1662.26
AL4	350762	101070	262194	3.20277	2.74301	0.402339	0.770355	24162.9	8915.81	0.5	0.1	0.03	0.03	-4.1298e+06	-4.09608e+06	9	1.90184e+07	33721.8
ERL001	349264	27091.1	421419	0.617307	0.779396	0.447415	0.446798	21839.3	13135	0.2	0.02	0.2	0.01	-8.06093e+06	-8.05921e+06	9	3.7122e+07	1717.27
ERL006	348415	10260.3	506224	0.10657	0.198998	1.105	0.734969	13335.6	6836.01	0.1	0.004	1.1	0.01	-7.34341e+06	-7.34255e+06	9	3.38177e+07	865.293
ERL125	350413	25159.7	401875	0.750479	0.167629	0.332959	0.168917	27581	17349	0.3	0.004	0.1	0.004	-8.15659e+06	-8.15346e+06	9	3.75625e+07	3126.63
ERL137	351811	39353.6	376236	1.64625	0.398398	0.178689	0.32999	28529.9	16685.3	0.4	0.01	0.05	0.01	-8.45219e+06	-8.44367e+06	9	3.89238e+07	8525.14
ERL138	351435	30465.3	433503	0.457739	0.290582	7.26799	0.147881	14407.4	5886.71	0.1	0.01	2.4	0.003	-8.1971e+06	-8.19482e+06	9	3.77491e+07	2278.61
ERL033	352803	17425.4	405803	0.0523392	0.0225154	0.986378	0.0325296	17564.7	5034.25	0.03	0.0006	0.6	0.0008	-7.74091e+06	-7.73926e+06	9	3.56482e+07	1648.23
ERL067	351725	16714.3	417781	0.181961	0.0561554	1.41197	0.0433214	17393	6591.26	0.1	0.001	0.8	0.001	-7.77436e+06	-7.7729e+06	9	3.58023e+07	1461.14
ERL084	348669	16401.9	475719	0.280756	0.157313	2.36809	0.308613	15234.2	9885.97	0.2	0.003	1.2	-2.3 ×109	-7.73203e+06	-7.73115e+06	9	3.56074e+07	882.686
ET	350051	38248.8	394469	1.25402	0.607056	0.361966	0.194035	24984.6	16102.9	0.3	0.02	0.1	0.01	-8.3443e+06	-8.33957e+06	9	3.84269e+07	4733.4
TUL10	348217	51046.9	364548	1.40172	1.6032	0.113487	0.320328	39121.4	22560	0.3	0.04	0.02	0.01	-8.43511e+06	-8.42904e+06	9	3.88451e+07	6070.62
TUL8	353924	87711.2	327973	3.35667	1.21937	0.322191	0.735143	26192	13290.4	0.4	0.04	0.04	0.02	-8.70891e+06	-8.69885e+06	9	4.0106e+07	10067.5
TULX8	351930	30922.4	394824	0.823722	0.304026	0.456172	0.193243	23780.4	14140.9	0.3	0.01	0.1	0.005	-8.23144e+06	-8.22824e+06	9	3.79072e+07	3196.71
TuP19	355210	53119.4	338862	1.8564	0.577382	0.17868	0.294552	23783.6	15265.5	0.4	0.02	0.03	0.01	-8.56245e+06	-8.54985e+06	9	3.94316e+07	12603.3
VL12	353023	93032.9	325753	3.16436	1.78164	0.188165	0.669941	33881.6	16507.9	0.4	0.1	0.02	0.02	-8.76898e+06	-8.75622e+06	9	4.03827e+07	12756.2
VP11	353411	8657.11	420104	0.106175	0.0372293	2.42282	0.0448957	12364.6	6258.22	0.1	0.001	1.7	-5.8 ×109	-7.30463e+06	-7.30308e+06	9	3.36391e+07	1555.26
